# Inhibition of the Dead Box RNA Helicase 3 prevents HIV-1 Tat and cocaine-induced neurotoxicity by targeting microglia activation

**DOI:** 10.1101/591438

**Authors:** Marina Aksenova, Justin Sybrandt, Biyun Cui, Vitali Sikirzhytski, Hao Ji, Diana Odhiambo, Matthew D. Lucius, Jill R. Turner, Eugenia Broude, Edsel Peña, Sofia Lizarraga, Jun Zhu, Ilya Safro, Michael D Wyatt, Michael Shtutman

**Affiliations:** Department of Drug Discovery and Biomedical Sciences, College of Pharmacy, University of South Carolina, Columbia, SC; Department of Statistics, College of Arts and Sciences, University of South Carolina, Columbia, SC; Department of Biological Sciences, College of Arts and Sciences, University of South Carolina, Columbia, SC; School of Computing, Clemson University, Clemson, SC

**Author notes:** To whom correspondence should be addressed. Corresponding authors: Correspondence to Michael Shtutman and Ilya Safro.

## Abstract

HIV-1 Associated Neurocognitive Disorder (HAND) is commonly seen in HIV-infected patients. Viral proteins including Tat cause neuronal toxicity and is worsened by drugs of abuse. To uncover potential targets for anti-HAND therapy, we employed a literature mining system, MOLIERE. Here, we validated Dead Box RNA Helicase 3 (DDX3) as a target to treat HAND via a selective DDX3 inhibitor, RK-33. The combined neurotoxicity of Tat protein and cocaine was blocked by RK-33 in rat and mouse cortical cultures. Transcriptome analysis showed that Tat-activated transcripts include makers and regulators of microglial activation, and RK-33 blocked Tat-induced activation of these mRNAs. Elevated production of proinflammatory cytokines was also inhibited by RK-33. These findings show that DDX3 contributes to microglial activation triggered by Tat and cocaine, and DDX3 inhibition shows promise as a therapy for HAND. Moreover, DDX3 may contribute to the pathology of other neurodegenerative diseases with pathological activation of microglia.
