## Supplemental Table S3 for "Inhibition of the Dead Box RNA Helicase 3 prevents HIV-1 Tat and cocaine-induced neurotoxicity by targeting microglia activation"

### Sheet: Sheet1
	Astrocytes	Neuron	Oligodendrocyte.Precursor.Cell	Newly.Formed.Oligodendrocyte	Myelinating.Oligodendrocytes	Microglia	Endothelial.Cells
1500016L03Rik	0.1	23.3	0.1	0.1	0.1	0.1	0.1
1600029O15Rik	0.1	1.2	0.1	0.1	0.1	0.1	0.1
2410137F16Rik	0.1	1.4	0.1	0.1	0.1	0.1	0.1
2610018G03Rik	0.2	3.4	0.2	0.1	0.1	0.3	0.1
2700090O03Rik	0.2	6.7	0.4	0.1	0.2	0.2	0.3
3110047P20Rik	0.1	4.4	0.4	0.1	0.1	0.1	0.1
5330417C22Rik	0.1	35	0.3	0.1	0.1	0.2	0.1
6430598A04Rik	1.5	35.4	1.8	0.5	1.2	1.3	0.2
A230073K19Rik	0.2	2.9	0.2	0.1	0.1	0.1	0.1
A930038C07Rik	1	143.8	0.9	0.1	0.1	0.1	10.5
Abcc8	0.1	5.5	0.1	0.1	0.2	0.2	0.1
Ablim3	0.1	19.7	1.4	0.3	0.3	0.4	1.7
Adcyap1	0.1	3.5	0.1	0.1	0.1	0.1	0.1
AI606473	0.1	1.3	0.1	0.1	0.1	0.1	0.1
Amy1	1.3	23.1	1.4	1.2	0.3	0.1	0.1
Ankrd35	0.1	6.2	0.1	0.1	0.1	0.1	0.1
Aox4	0.1	1.6	0.1	0.1	0.1	0.1	0.1
Barhl2	0.1	4.7	0.1	0.1	0.1	0.1	0.1
BC005764	3.8	67.4	1.3	1	1.7	2.8	0.8
Bcl11a	0.8	60.1	1.7	0.4	0.9	0.6	0.3
Bcl11b	0.1	6.7	0.5	0.1	0.1	0.1	0.1
Bhlhe22	0.2	24.6	1.1	0.3	0.5	0.4	0.2
Cacna2d2	2.2	89.9	2.7	0.6	0.1	0.1	0.1
Cacng2	0.1	7.9	0.4	0.1	0.4	0.4	0.1
Cdh7	0.1	2.6	0.2	0.2	0.1	0.1	0.1
Cdh8	0.1	6	0.2	0.1	0.2	0.1	0.1
Celf4	1.1	121.2	5.5	1.2	2.4	2.1	0.6
Celf6	0.1	34.5	0.5	0.1	0.3	0.2	0.1
Celsr3	0.3	20.7	1.9	0.7	0.3	0.2	0.1
Chat	0.1	2.1	0.1	0.1	0.1	0.1	0.1
Chodl	0.1	6.4	0.3	0.1	0.1	0.1	0.1
Chrm3	0.1	3.7	0.3	0.1	0.1	0.1	0.1
Clstn2	0.1	63.5	1.9	0.5	0.2	0.2	0.3
Cntn5	0.2	2.3	0.1	0.1	0.1	0.1	0.1
Cntnap3	0.1	1.2	0.1	0.1	0.1	0.1	0.1
Cntnap5a	0.1	1.6	0.1	0.1	0.1	0.1	0.1
Cntnap5c	0.1	1.2	0.1	0.1	0.1	0.1	0.1
Col25a1	0.1	5.3	0.1	0.1	0.1	0.1	0.1
Cpne5	0.1	7.6	0.4	0.1	0.4	0.3	0.1
Cpne7	0.1	24.2	1.6	0.3	0.3	0.8	0.2
Crabp1	0.1	19	0.1	0.1	0.1	0.2	0.2
Crh	0.1	4.6	0.2	0.1	0.2	0.1	0.1
Crhbp	0.3	7.6	0.1	0.1	0.2	0.2	0.1
Cyp4x1	0.1	2.4	0.1	0.1	0.1	0.1	0.1
D130043K22Rik	0.2	2.2	0.2	0.1	0.1	0.1	0.1
Dlx1	0.7	60.6	0.2	0.1	0.3	0.1	0.1
Dlx1as	0.2	24.2	0.3	0.1	0.2	0.1	0.1
Dlx2	0.6	31.4	0.2	0.4	0.7	0.1	0.1
Dlx5	0.1	16.1	0.1	0.1	0.1	0.1	0.1
Dlx6	0.1	7.3	0.1	0.1	0.1	0.1	0.1
Dlx6os1	0.1	21	0.1	0.1	0.1	0.1	0.1
Doc2b	0.1	3.3	0.3	0.1	0.2	0.1	0.1
Dpysl5	1	103.3	1.3	2.2	3.4	0.7	0.3
Drd2	0.1	5.8	0.2	0.1	0.2	0.1	0.1
Dync1i1	0.3	86.4	2.1	0.7	1.9	0.7	4.1
E330013P04Rik	0.3	5.8	0.2	0.2	0.1	0.1	0.1
Ebf2	0.1	1.9	0.1	0.1	0.1	0.1	0.1
Ebf3	0.1	53.6	0.2	0.1	0.1	1.4	0.2
Ecel1	0.2	33.5	0.5	0.1	0.1	0.1	0.2
Efna3	0.7	14.4	1.3	0.3	0.5	0.5	0.6
Elavl2	0.8	32.7	2.9	0.7	0.4	0.1	0.3
Eomes	0.1	3.1	0.1	0.1	0.1	0.1	0.1
Epha6	0.1	2.9	0.1	0.1	0.1	0.1	0.1
Epha7	0.6	7	0.7	0.2	0.1	0.1	0.5
Epha8	0.1	2.8	0.1	0.1	0.1	0.1	0.1
Fam123c	0.1	3.4	0.3	0.1	0.2	0.1	0.1
Fam131c	0.1	8.8	0.7	0.2	0.1	0.2	0.1
Fam150b	0.1	2	0.1	0.1	0.1	0.1	0.1
Fam159b	0.1	2.6	0.2	0.1	0.1	0.1	0.1
Fam183b	1	10.5	0.2	0.1	0.1	0.1	0.2
Fibcd1	0.1	8.6	0.6	0.1	0.1	0.1	0.1
Fibin	0.3	11.2	0.3	0.1	0.1	0.1	0.1
Gad2	1.8	20.6	0.4	0.1	0.2	0.1	0.2
Galntl6	0.1	4.6	0.3	0.1	0.1	0.1	0.1
Gcgr	0.1	2.3	0.1	0.1	0.1	0.2	0.1
Gdf5	0.3	26.1	0.1	0.1	0.1	0.1	0.1
Gjd2	0.1	3.2	0.3	0.1	0.1	0.1	0.1
Glra2	0.1	10.4	0.1	0.1	0.1	0.1	0.1
Gm14204	0.1	4.5	0.1	0.1	0.1	0.1	0.1
Gm16532	0.1	2.4	0.1	0.1	0.1	0.1	0.1
Gm514	0.1	6.3	0.1	0.2	0.1	0.1	0.1
Gm5741	0.1	1.3	0.1	0.1	0.1	0.1	0.1
Gpr12	0.1	5.4	0.3	0.1	0.1	0.1	0.1
Gpr22	0.1	3.2	0.2	0.1	0.1	0.1	0.1
Gpr83	0.1	5.8	0.2	0.1	0.1	0.1	0.1
Gprin3	0.1	2	0.1	0.1	0.1	0.1	0.1
Grem2	0.1	17.3	0.3	0.1	0.1	0.1	0.1
Grm2	0.2	37.2	0.7	0.1	0.5	0.6	0.1
Hcn1	0.1	2.6	0.2	0.1	0.1	0.1	0.1
Hcn4	0.1	17	0.4	0.1	0.1	0.1	0.1
Hs3st5	0.1	9.4	0.5	0.1	0.1	0.1	0.1
Hs6st3	0.2	11.6	0.7	0.3	0.2	0.1	0.1
Hspa12a	0.2	19.3	1.4	1.1	1.5	0.4	0.8
Htr1a	0.1	1.1	0.1	0.1	0.1	0.1	0.1
Htr1d	0.1	1.5	0.1	0.1	0.1	0.1	0.1
Htr2c	0.1	2	0.1	0.1	0.1	0.1	0.1
Htr3a	0.1	4.1	0.1	0.1	0.1	0.1	0.1
Htr7	0.1	2.6	0.2	0.1	0.2	0.1	0.1
Igfbpl1	0.4	32.6	0.2	0.1	0.2	0.1	0.1
Igsf9	0.2	12.5	1	0.2	0.1	0.6	0.1
Insm2	0.1	3.8	0.1	0.1	0.1	0.1	0.1
Iqsec3	0.1	13.2	1.2	0.2	1.3	1.2	0.1
Isl1	0.1	2.7	0.1	0.1	0.1	0.1	0.1
Islr2	0.4	138.1	1	0.3	1	0.6	1.7
Kcnc2	0.3	15.3	1.1	0.2	0.2	0.4	0.1
Kcnh7	0.2	12.1	0.3	0.1	0.1	0.1	0.1
Kcnip4	1.2	18	1.2	0.4	0.4	0.1	0.3
Kcnj5	0.1	11.6	0.1	0.1	0.1	0.1	0.1
Kcnk9	0.1	17.5	0.2	0.1	0.1	0.1	0.1
Kcns2	0.1	2.3	0.1	0.1	0.1	0.1	0.1
Kctd16	0.1	2.6	0.2	0.1	0.1	0.1	0.1
Kctd8	0.2	11.6	0.9	0.3	0.1	0.1	0.1
Klhl1	0.1	7.2	0.1	0.1	0.1	0.1	0.1
Krt73	0.1	1.1	0.1	0.1	0.1	0.1	0.1
L1cam	0.3	60.4	3.9	1.1	0.4	0.4	0.2
L3mbtl1	0.1	2.5	0.1	0.1	0.1	0.1	0.1
Lefty2	0.1	1.5	0.1	0.1	0.1	0.1	0.1
Lhfpl5	0.1	5.4	0.1	0.1	0.1	0.1	0.1
Lhx1	0.1	11.1	0.1	0.1	0.1	0.1	0.1
Lhx5	0.1	31.2	0.1	0.1	0.1	0.1	0.1
Lhx6	0.1	21.6	0.1	0.1	0.1	0.1	1.1
Lhx8	0.1	6.2	0.1	0.1	0.1	0.1	0.1
Lhx9	0.1	2.7	0.1	0.1	0.1	0.1	0.1
Lin28b	0.1	1.7	0.1	0.1	0.1	0.1	0.1
Lrrc26	0.1	2.3	0.1	0.1	0.1	0.1	0.1
Lrrc3b	0.1	4.2	0.1	0.1	0.1	0.1	0.1
Mab21l1	0.3	31.4	0.2	0.1	0.1	0.1	0.2
Magel2	0.1	13.2	0.1	0.1	0.1	0.1	0.1
2018-03-04	0.2	21.8	0.5	0.1	0.3	0.1	0.1
Meg3	3.4	397.2	18.1	4.5	2	12.5	0.9
Mirg	0.1	6.2	0.2	0.1	0.1	0.3	0.1
Mme	0.1	5.5	0.1	0.3	0.1	0.1	0.3
Mrap2	0.1	23.9	0.1	0.1	0.1	0.2	0.1
Ndrg4	5.8	287.5	22.7	5.6	11.2	8.7	2.4
Ndst4	0.1	4.6	0.1	0.2	0.2	0.1	0.1
Nell1	0.1	18.4	0.3	0.1	0.3	0.1	0.2
Neurod1	0.1	3.4	0.1	0.1	0.1	0.1	0.1
Nhlh1	0.1	2	0.1	0.1	0.1	0.1	0.1
Nhlh2	0.1	66.3	0.1	0.1	0.1	0.1	0.1
Nkx2-1	0.1	5.2	0.1	0.1	0.1	0.1	0.1
Nnmt	0.1	1.2	0.1	0.1	0.1	0.1	0.1
Nos1	0.1	19.1	0.1	0.1	0.1	0.1	0.2
Npas4	2	83.3	1.4	0.3	0.3	0.4	0.2
Nppc	0.8	30.2	0.7	0.4	1.1	0.1	0.1
Npy	0.7	646.5	13.2	1.9	3.2	1.9	2.1
Ntn5	0.2	6.8	0.1	0.1	0.1	0.2	0.1
Ntrk1	0.1	6.1	0.1	0.1	0.1	0.1	0.1
Nxph2	0.1	1.8	0.1	0.1	0.1	0.1	0.1
Nxph3	0.2	19.2	0.5	0.2	0.8	0.5	0.2
Nxph4	0.2	71.8	0.5	0.1	0.2	0.2	1.2
Oprd1	0.1	1.1	0.1	0.1	0.1	0.1	0.1
Oxtr	0.1	2.3	0.1	0.1	0.1	0.1	0.1
P2rx5	0.1	18.7	0.1	0.1	0.1	0.1	1.3
Palm3	0.1	2.5	0.2	0.2	0.1	0.1	0.1
Pcsk1	0.1	16.4	0.5	0.1	0.1	0.1	0.1
Pdcd1lg2	0.1	2.1	0.1	0.1	0.1	0.1	0.1
Penk	0.2	18.5	0.9	0.1	0.5	0.5	0.3
Pik3c2g	0.1	1.2	0.1	0.1	0.1	0.1	0.1
Plek2	0.1	4.7	0.1	0.1	0.1	0.1	0.1
Pnoc	0.1	17.7	0.3	0.1	0.2	0.1	0.1
Prlhr	0.1	2.3	0.1	0.1	0.1	0.1	0.1
Prokr2	0.1	2.9	0.1	0.1	0.1	0.1	0.1
Prtn3	0.1	2.7	0.2	0.1	0.1	0.1	0.1
Pth2r	0.1	1.2	0.1	0.1	0.1	0.1	0.1
Rassf6	0.1	1.1	0.1	0.1	0.1	0.1	0.1
Reln	1.2	849	0.4	0.1	0.2	0.1	0.6
Rgs8	0.1	6.1	0.3	0.1	0.3	0.3	0.1
Rhov	0.1	5.3	0.4	0.1	0.2	0.4	0.3
Rian	0.5	70.8	4.8	1.6	1.9	0.6	0.8
Rims3	1.2	22.4	2.2	0.5	0.5	0.7	0.1
Ripk4	0.1	13.3	0.1	0.1	0.1	0.1	0.1
Robo2	1.3	35.4	1.2	0.9	0.4	0.1	0.1
Rtbdn	0.1	3.2	0.3	0.1	0.1	0.1	0.1
Rxfp1	0.1	2.3	0.1	0.1	0.1	0.1	0.1
Samd3	0.1	3.8	0.1	0.1	0.1	0.1	0.1
Scrt2	0.1	4.2	0.2	0.2	0.2	0.3	0.1
Scube3	0.1	15.7	0.1	0.2	0.1	0.2	0.1
Slc10a4	0.1	15	0.2	0.1	0.1	0.1	0.1
Slc17a6	0.1	61.8	0.1	0.1	0.1	0.1	0.2
Slc17a8	0.1	3.5	0.1	0.1	0.1	0.1	0.1
Slc18a3	0.1	6.1	0.1	0.1	0.1	0.1	0.1
Slc32a1	0.2	49.4	1.1	0.1	0.9	0.5	0.4
Slc35f4	0.1	2.4	0.2	0.1	0.1	0.1	0.1
Slc38a4	0.1	2.5	0.2	0.1	0.1	0.1	0.1
Slc6a7	0.1	9.4	0.8	0.1	0.5	0.7	0.1
Snhg11	0.6	303.1	1.5	0.4	0.8	2.4	0.4
Sp8	0.2	14	0.1	0.1	0.1	0.1	0.1
Sp9	0.1	19.5	0.1	0.1	0.1	0.1	0.1
Srrm4	0.3	9.8	0.2	0.1	0.1	0.1	0.1
Sst	2.1	707.2	3.7	0.6	4.1	2.5	2.5
St8sia2	0.5	16.2	0.1	0.1	0.1	0.1	0.1
Stac	0.1	1.7	0.1	0.1	0.1	0.1	0.1
Stk32b	0.1	18.4	1.2	0.6	1.2	0.1	0.1
Stmn2	3.5	386.7	9.3	1.6	9.4	4.9	19.6
Synpr	0.5	41	1.1	1.8	2.3	0.2	0.7
Syt1	0.8	122.3	8.4	1.4	3.1	1	0.9
Syt4	2.9	81.4	5.3	2.3	0.6	0.3	0.5
Tac2	0.1	12.2	0.4	0.1	0.3	0.2	0.2
Tacr1	0.2	5.9	0.1	0.1	0.1	0.1	0.1
Tbr1	0.2	42.3	0.9	0.2	0.7	0.7	0.2
Tcp11	0.2	2.1	0.1	0.1	0.1	0.1	0.1
Tdrd6	0.1	1	0.1	0.1	0.1	0.1	0.1
Th	0.1	4.2	0.1	0.1	0.1	0.1	0.3
Tmem130	0.3	148	5.3	0.9	1.2	0.8	0.6
Tmem90a	0.1	35.9	0.3	0.1	0.4	0.4	0.1
Trank1	0.1	11.1	0.8	0.2	0.1	0.4	0.1
Trhde	0.1	2.5	0.2	0.1	0.1	0.1	0.1
Trim66	0.2	11.1	0.2	0.1	0.1	0.1	0.1
Trp73	0.2	73.2	0.1	0.1	0.1	0.1	0.1
Tubb3	2.1	333.8	13.7	5.6	16.9	5	4.1
Upp2	0.1	1.1	0.1	0.1	0.1	0.1	0.1
Vgf	2.5	67.9	2.8	0.4	2	1.5	0.7
Vmn2r1	0.7	13	0.2	0.1	0.1	0.1	0.1
Vstm2l	0.2	63.7	2	0.4	2.1	2.2	0.5
Vwc2l	0.1	1.2	0.1	0.1	0.1	0.1	0.1
Wscd2	0.1	6.5	0.6	0.1	0.3	0.3	0.1
Xkr7	0.1	3.4	0.1	0.1	0.1	0.1	0.1
Ybx2	0.2	3.6	0.3	0.1	0.1	0.2	0.1
Zic4	0.3	5.2	0.4	0.1	0.1	0.1	0.2

### Sheet: Microglia
	Astrocytes	Neuron	Oligodendrocyte.Precursor.Cell	Newly.Formed.Oligodendrocyte	Myelinating.Oligodendrocytes	Microglia	Endothelial.Cells
1700003F12Rik	0.5	0.3	0.3	0.1	0.1	6	0.2
1810011H11Rik	0.1	0.1	0.7	0.1	0.1	29.7	0.1
2610528A11Rik	0.1	0.3	0.9	0.2	0.2	14.3	0.1
4632428N05Rik	4	0.4	21.8	3.4	2.4	603.6	29.5
4833422F24Rik	0.1	0.1	0.1	0.1	0.1	2.1	0.1
4930404N11Rik	0.6	3.2	1.9	1.9	1.2	33.2	1
5031414D18Rik	0.1	0.1	0.4	0.1	0.1	10.3	0.1
5430427O19Rik	0.1	0.1	0.2	0.1	0.1	2.3	0.1
6030468B19Rik	0.1	0.1	0.3	0.1	0.1	7.2	0.1
A430084P05Rik	0.1	0.1	0.1	0.1	0.1	1.4	0.1
A430093F15Rik	0.1	0.1	0.1	0.1	0.1	1.3	0.1
A630001G21Rik	0.1	0.1	0.6	0.1	0.1	6.8	0.2
AB124611	0.5	0.1	0.3	0.1	0.2	8.4	0.2
Abcc3	0.1	0.1	1.7	0.1	0.1	56.5	0.2
Abhd15	0.8	0.1	0.5	0.1	0.2	13.6	0.6
Abi3	0.1	0.2	2.7	0.6	1.5	56	1.1
Adcy7	0.2	1.2	1.7	0.2	0.1	22	0.1
Adora3	0.1	0.1	1.7	0.1	0.2	47.5	0.1
Adrb2	0.5	0.3	2.4	0.1	0.1	103.2	8.4
AF251705	0.2	0.1	7.4	0.5	1.2	183	0.1
Afp	0.1	0.1	0.1	0.1	0.1	1.1	0.1
Aif1	0.1	3.5	10.6	1.3	2.4	160.6	0.4
Alox5ap	0.2	0.8	14.2	1.2	3.6	321.5	0.6
Ang	0.2	0.4	4.1	0.3	0.8	96.5	0.2
Angptl7	0.1	0.1	1	0.1	0.2	20.7	0.1
Apobec2	0.1	0.1	0.2	0.2	0.1	3.1	0.1
Apoc2	0.1	0.1	0.1	0.1	0.1	1.5	0.1
Arhgap4	0.7	1	3.2	0.4	0.3	64.4	0.2
Arhgap9	0.1	0.1	1.3	0.1	0.3	31.9	0.2
Arl11	0.1	0.1	0.3	0.1	0.1	10.1	0.1
Asb10	0.1	0.1	0.1	0.1	0.1	4.4	0.1
Asb2	0.1	0.2	0.7	0.1	0.1	21.2	0.1
Batf	0.1	0.1	0.5	0.1	0.1	42	2.7
Batf3	0.9	0.5	0.7	0.1	0.1	18.3	0.1
BC013712	0.1	0.1	1.4	0.1	0.1	32	0.1
Bcl2a1a	0.1	0.2	2	0.2	0.2	152.8	0.1
Bcl2a1b	0.5	0.9	9.7	0.7	1	556.9	0.8
Bcl2a1c	0.1	0.1	0.6	0.1	0.2	42.8	0.2
Bcl2a1d	0.2	0.1	3.7	0.2	0.4	305.4	0.1
Blnk	0.1	0.2	5.5	0.3	0.6	123	0.1
Btk	0.1	0.1	1.4	0.1	0.2	16	0.1
C130050O18Rik	0.1	0.1	0.2	0.1	0.1	3.2	0.2
C1qa	2.2	2.4	96.3	7.1	20.8	3987.5	0.5
C1qb	1.2	1.9	57.9	4.4	10.5	1925	0.4
C1qc	1	2.3	54.6	3.6	9.4	1811.6	0.3
C1rl	0.1	0.1	0.1	0.1	0.1	2	0.1
C3	0.1	0.1	0.1	0.1	0.1	1.5	0.1
C3ar1	0.1	0.2	5.6	0.1	0.3	108.1	0.1
C5ar1	0.1	0.1	2.9	0.1	0.1	97.6	0.1
Camp	0.1	0.1	0.4	0.1	0.1	6.3	0.3
Capn3	0.1	0.1	5.2	0.4	0.8	77.5	0.1
Card9	0.1	0.1	1.4	0.1	0.1	28.9	0.1
Cbr2	0.1	0.1	5.2	0.1	1	125	0.1
Ccdc162	0.1	0.1	0.2	0.1	0.1	3	0.1
Ccdc88b	0.1	0.2	1.6	0.1	0.1	33.9	0.1
Ccl12	0.2	0.5	2.3	0.1	0.2	90.3	0.1
Ccl2	0.5	1.1	11.9	0.1	0.5	243.1	0.9
Ccl22	0.1	0.1	1	0.6	1	11.5	0.1
Ccl24	0.1	0.1	0.8	0.1	0.2	18.5	0.1
Ccl3	1.3	1.6	47	1	1.6	2453.9	1.1
Ccl4	1.5	1.4	56.4	0.9	3.1	2771.6	0.4
Ccl5	0.1	0.2	0.3	0.2	0.1	12.1	0.9
Ccl6	0.1	0.1	4	0.4	0.9	65.4	0.7
Ccl7	0.3	0.7	5.4	0.1	0.2	102.7	0.2
Ccl8	0.1	0.1	0.1	0.1	0.1	2.3	0.1
Ccl9	0.1	0.2	4.8	0.2	0.6	205.9	0.1
Ccr1	0.1	0.1	3.2	0.1	0.2	60.3	0.1
Ccr5	0.1	0.1	7	0.1	0.2	109	0.1
Ccr7	0.1	0.1	0.5	0.1	0.1	45.2	0.5
Ccrl2	1.7	0.4	14.8	1.5	1.3	1072.9	31.2
Cd14	4	1	11.7	0.2	1	540.7	2.1
Cd163	0.1	0.1	0.7	0.1	0.1	8.1	0.1
Cd209a	0.1	0.1	0.1	0.1	0.1	1.4	0.1
Cd209b	0.1	0.1	0.2	0.1	0.1	4.2	0.1
Cd209d	0.1	0.1	0.1	0.1	0.1	1.1	0.1
Cd209f	0.1	0.2	1.5	0.1	0.2	27.7	0.1
Cd209g	0.1	0.1	0.5	0.1	0.1	6.3	0.1
Cd22	0.1	0.1	0.1	0.1	0.1	1.7	0.1
Cd300a	0.1	0.1	1.5	0.1	0.1	57.3	0.1
Cd300lb	0.1	0.1	0.1	0.1	0.1	2	0.1
Cd300lf	0.1	0.1	2.1	0.1	0.3	46.5	0.1
Cd33	0.1	0.1	4.5	0.2	0.4	62.6	0.1
Cd37	0.196805	0.2	10	0.8	2	324.4	0.4
Cd48	0.1	0.1	0.4	0.1	0.1	7.1	0.1
Cd5	0.1	0.1	0.1	0.1	0.1	5.2	0.1
Cd52	0.206146	0.3	4.8	0.7	1.4	156.3	0.8
Cd68	1.83287	1.1	19.6	2.4	3.4	575.3	0.6
Cd74	0.204951	0.3	3.8	0.2	1.4	116.7	1.9
Cd83	1.64952	1.7	33.5	1.6	1.6	1848.9	13.9
Cd86	0.1	0.1	3.8	0.1	0.2	53	0.1
Cdh23	0.1	0.1	0.1	0.1	0.1	3.1	0.1
Cebpa	2.5	20	15.1	1.6	0.9	355.1	1
Cebpb	23	4.6	8.6	0.9	1.1	305	9
Ch25h	0.3	0.7	1.2	0.1	0.1	48.4	0.6
Clcf1	0.2	0.3	0.2	0.1	0.1	3.7	0.2
Clec10a	0.1	0.5	1.6	0.1	0.2	48.1	0.1
Clec4a1	0.1	0.1	0.4	0.1	0.1	7.5	0.1
Clec4a2	0.1	0.1	1.8	0.1	0.4	25.3	0.1
Clec4n	0.1	0.1	0.5	0.1	0.1	13.8	0.1
Cmtm7	0.2	1.1	5.2	2.7	2	129.1	5.3
Coro1a	0.5	18.4	17.2	2.3	3.5	375.2	3.1
Cryba4	0.1	0.4	2.4	0.3	0.3	67	0.2
Crybb1	1.1	1.1	19.7	2.1	5.1	669.4	0.1
Csf1r	1.6	1.9	104.3	7.3	16.4	3007.3	0.5
Csf2rb	0.1	0.1	0.6	0.1	0.1	14.6	0.1
Csf2rb2	0.1	0.1	0.6	0.1	0.1	10.2	0.1
Csf3r	0.1	0.1	4.7	0.2	0.5	111.1	0.1
Cst3	3309.3	430.7	2527	327.7	655.3	49168	721.2
Cst7	0.1	0.1	0.4	0.1	0.1	10.4	0.1
Ctsa	19.9	11.2	41.3	38	51.1	526	36.9
Ctsd	187.2	84.3	379.5	180.7	161.2	9717.9	131.6
Ctss	1	1.8	136.1	10.8	19.4	1606.5	0.7
Ctsz	24.5	6.2	37.7	12.9	21.7	869.4	29.4
Cx3cr1	0.3	0.6	33.2	1.4	3.5	489.7	0.2
Cxcl16	0.2	0.8	2.4	0.2	0.2	96	2.3
Cxcl3	0.1	0.1	0.1	0.1	0.1	1.3	0.1
Cxcr3	0.1	0.1	0.1	0.1	0.1	2.8	0.1
Cxcr5	0.1	0.1	0.1	0.1	0.1	1.5	0.1
Cyth4	5.7	0.5	9.9	0.5	1.3	283.7	7.1
Daglb	6.5	4.1	11.6	6	7.5	165	1.7
Dennd1c	0.1	0.2	0.7	0.1	0.1	11.8	0.1
Dnase1l3	0.1	0.1	0.1	0.1	0.1	2.4	0.2
Dnase2a	5.5	0.9	6.3	3.3	2.4	66.3	1.8
Dock8	0.1	0.3	2.3	0.1	0.2	25.3	0.1
Dok1	1.8	0.2	3.7	1.6	0.7	42.7	0.7
Dok3	0.5	0.9	1.6	0.4	0.2	36.4	0.6
Ear11	0.1	0.1	0.1	0.1	0.1	4.1	0.1
Ebi3	0.1	0.9	2.1	0.5	0.4	40.4	0.2
Efhd2	43.2	16.8	18.6	2.1	8	453.4	9.8
Egr2	4.1	2.9	6.2	0.9	0.8	103.3	2.5
Elf4	0.1	0.1	0.7	0.1	0.1	9.6	0.3
Emp3	1.1	0.6	3.9	0.4	0.7	53.7	4.2
Emr1	0.1	0.5	9.3	0.5	1.4	181	0.1
Ermap	0.1	0.1	0.1	0.1	0.1	1.1	0.1
F630110N24Rik	2.1	6.5	8	7.4	3.8	83.5	2.9
Fam105a	0.1	3.9	4.2	0.4	0.4	75	0.2
Fam110a	2.4	3.6	9.6	1.9	0.6	146.4	7.4
Fam167b	0.1	0.1	1.4	0.1	0.4	36.5	0.5
Fam26f	0.1	0.1	0.2	0.1	0.1	6.8	0.1
Fam46c	2.8	0.9	6.8	1	0.4	94.7	1.6
Fam83g	0.1	0.1	0.1	0.1	0.1	7.8	0.3
Fcer1g	0.3	1.9	31.2	3	6.7	603.9	0.5
Fcgr1	0.1	0.1	2.5	0.2	0.3	64.2	0.1
Fcgr2b	0.1	0.1	6	0.2	1	101.8	0.1
Fcgr3	0.2	0.5	17.8	1.2	2.8	364.8	0.2
Fcna	0.1	0.1	1	0.3	0.3	29.7	0.1
Fcrl1	0.1	0.1	0.1	0.1	0.1	2.1	0.1
Fcrls	0.3	0.9	27.9	2.3	4.6	741.2	0.2
Fermt3	0.9	0.9	5.5	0.4	0.8	175.6	0.4
Fgd2	0.6	0.3	4.8	0.2	0.7	111.8	0.4
Fgr	0.1	0.1	0.2	0.1	0.1	2.2	0.1
Fmnl1	0.6	5.7	8	1	1.6	88	0.3
Galnt12	0.1	0.2	1.2	1.2	0.3	16.8	0.1
Gbgt1	0.1	0.1	0.4	0.1	0.1	9.7	0.2
Gdf15	5.3	0.4	2	0.1	0.2	782.9	13.4
Glipr1	0.1	0.1	0.7	0.1	0.1	11.7	0.1
Gm10790	0.1	0.1	1	0.1	0.2	13.2	0.1
Gm11428	0.1	0.1	0.4	0.1	0.1	4.8	0.1
Gm11545	0.1	0.1	0.1	0.1	0.1	3	0.1
Gm13889	32.7	21.6	55.5	34.4	36.3	663.2	28.4
Gm572	0.1	0.1	0.1	0.1	0.1	1.4	0.1
Gm6583	0.1	0.1	0.1	0.1	0.1	1.4	0.1
Gm885	0.1	0.1	0.2	0.1	0.1	4	0.1
Gna15	0.1	0.1	2.2	0.1	0.2	100.7	0.1
Gngt2	0.2	0.1	4.2	0.8	1.3	93.4	7.8
Gp9	0.1	0.1	2	0.2	0.4	53.1	0.4
Gpr114	0.1	0.1	0.2	0.1	0.1	3.2	0.1
Gpr132	0.1	0.1	0.2	0.1	0.1	4.3	0.1
Gpr157	0.1	0.2	1.1	0.1	0.1	38.6	0.1
Gpr18	0.1	0.1	0.1	0.1	0.1	1.1	0.1
Gpr183	0.1	0.1	6.1	0.1	0.2	190.3	0.2
Gpr35	0.1	0.1	0.2	0.2	0.1	4	0.1
Gpr77	0.1	0.1	0.4	0.1	0.1	5.5	0.1
Gpr84	0.2	0.3	1.6	0.1	0.1	188.7	0.1
Gpsm3	1	0.7	2.1	0.3	0.6	49.9	4.7
Grn	38.9	17.3	51.9	25	19.1	881.4	36.3
Gsg1	0.2	0.1	0.1	0.1	0.1	3.1	0.1
H2-Aa	0.1	0.1	0.4	1.9	1.1	27.9	0.6
H2-DMb1	0.1	0.1	0.3	0.1	0.1	10.4	0.1
H2-DMb2	0.1	0.1	0.1	0.1	0.1	6.5	0.1
H2-Ea-ps	0.1	0.1	0.1	0.1	0.1	15.9	0.1
H2-Eb1	0.1	0.1	0.4	0.4	0.2	12.9	0.2
H2-Oa	0.1	0.1	0.5	0.1	0.2	28.3	0.1
H2-Ob	0.1	0.1	0.8	0.1	0.1	13	0.1
Haao	0.1	0.1	0.1	0.1	0.1	1.4	0.1
Hck	0.1	0.7	2.6	0.2	0.3	103	0.1
Hcls1	0.2	0.5	8	0.6	1.6	166.8	3.6
Hcst	0.1	0.1	0.9	0.2	0.2	15.3	0.1
Hexa	22.9	13.2	59	32.3	22	590.9	25.9
Hexb	8.6	17.4	205.2	18.3	31.2	3590	37.4
Hk2	4.5	0.4	6.1	1.2	0.5	62.3	0.1
Hk3	0.1	0.2	2.2	0.2	0.3	64	0.1
Hmga2-ps1	0.1	0.2	1.4	0.3	0.4	24.9	0.2
Hmha1	0.1	0.2	4.4	0.2	0.5	109.9	0.3
Hp	0.1	0.1	0.2	0.1	0.1	2.1	0.1
Hspb3	0.6	0.4	0.8	0.3	0.2	14.6	0.1
Hvcn1	3.1	2.1	4.2	1	0.7	123.5	1
Icosl	0.7	0.3	3.7	1.1	0.2	82.2	1.8
Ier5	11.4	16.1	33.1	5.8	2.4	518.5	34.3
Ifi27l2a	0.1	0.2	0.2	0.1	0.1	6.5	0.3
Ifi30	3	5.4	6	6.1	0.6	77.4	1.6
Ifi35	0.3	0.6	0.7	0.4	0.6	17	17
Ifnb1	0.1	0.1	0.1	0.1	0.1	1.2	0.1
Igsf6	0.3	0.3	0.6	0.2	0.1	6.7	0.1
Ikzf1	0.1	0.1	2.6	0.2	0.2	30.1	0.1
Il10ra	0.1	0.1	7.1	0.2	0.4	177.5	0.1
Il12b	0.1	0.1	0.1	0.1	0.1	8.2	0.1
Il16	0.1	0.1	0.3	0.1	0.1	8.4	0.1
Il17ra	1.1	3.1	2.7	3.6	2.5	40.9	0.8
Il1a	0.2	0.4	24.2	0.2	0.6	269.8	0.2
Il1b	0.1	0.4	0.7	0.1	0.1	32	0.2
Il1rn	0.1	0.1	0.1	0.1	0.1	2.8	0.1
Il21r	0.1	0.1	2.6	0.1	0.2	49.8	0.1
Il27	0.1	0.1	0.1	0.1	0.1	2.2	0.1
Il4i1	0.2	1.1	0.6	0.3	0.2	29.4	1.2
Il6ra	0.2	0.2	3.3	0.3	0.2	41.9	1.1
Inpp5d	1.5	0.4	7.6	0.4	1	203.6	5.9
Irf4	0.1	0.1	1	0.1	0.1	19.4	0.1
Irf5	0.2	0.3	5.5	0.2	0.7	206.9	3.4
Irf8	0.2	1	6.1	0.2	0.6	252.1	1.1
Itgae	0.1	0.1	0.3	0.1	0.1	5.4	0.1
Itgam	0.2	0.3	29.4	2.5	4.6	371.6	0.2
Itgax	0.1	0.1	0.2	0.1	0.1	4.2	0.1
Itgb2	0.1	0.4	5.8	0.4	0.9	160	0.8
Itgb5	49.3	4.1	22.5	1.4	3.7	661.4	2.6
Kcna7	0.1	0.1	0.1	0.1	0.1	3.6	0.2
Kcnk12	0.1	1.1	1.7	0.2	0.4	22.8	0.1
Kcnk6	0.1	0.1	1.7	0.1	0.1	41.5	0.3
Klrd1	0.1	0.1	0.2	0.1	0.1	3.3	0.1
Lag3	0.7	1.2	15.5	1.2	2.8	493	0.9
Lair1	3.8	0.2	2.9	0.9	0.6	46.6	0.1
Laptm5	1.8	2.6	84.1	5.5	14	2433.9	4.4
Lat2	1.1	1	2	1.2	1.2	35.4	1.1
Lbx1	0.1	0.1	0.1	0.1	0.1	2.9	0.1
Lefty1	0.2	0.2	0.3	0.1	0.2	13.1	0.1
Lgmn	42.9	23.6	104.2	148.6	127.9	1931.2	40
Lilra5	0.1	0.1	0.1	0.1	0.1	1.4	0.1
Lilrb3	0.1	0.1	0.1	0.1	0.1	1.5	0.1
Lilrb4	0.1	0.1	0.5	0.1	0.1	5.8	0.1
Limd2	3.2	7.1	10.6	2.8	3.5	122.8	11.6
Liph	0.1	0.1	0.3	0.1	0.1	6.1	0.1
LOC547349	0.8	0.1	0.2	0.1	0.3	8.7	0.1
Lpar5	0.1	0.2	0.3	0.1	0.1	9.2	0.1
Lpcat2	0.1	0.6	16.3	4.3	4.3	281.7	0.3
Lpxn	0.4	0.3	1.8	0.4	0.2	33.2	0.1
Lrch4	0.1	0.1	1.8	0.1	0.3	63.5	0.1
Lrmp	0.1	0.1	1.7	0.1	0.3	29.9	0.2
Lrrc25	0.1	0.1	2.3	0.1	0.3	128.3	0.2
Lsp1	1.3	0.6	1.8	0.3	0.5	29.6	0.6
Lst1	0.3	3	8.3	1.1	1.9	173.7	1.5
Ltc4s	0.3	0.5	12.9	1	2	394.9	3.1
Ly86	0.2	1.2	30.1	2.1	5.5	322.7	0.2
Ly9	0.1	0.1	0.2	0.1	0.1	3	0.1
Lyve1	0.1	0.2	1.2	0.1	0.1	16	0.1
Lyz1	0.1	0.1	0.5	0.1	0.1	10.4	0.1
Lyz2	0.1	0.5	10.4	0.6	1.5	216.2	2.1
Mafb	3.4	4.8	13.4	1.2	0.5	139.7	3.5
Man2b1	6.1	3.8	26.5	15.2	11.7	298.8	10.5
Mgl2	0.1	0.4	0.3	0.1	0.1	11.7	0.1
Mlxipl	1.4	0.1	2.1	0.1	0.1	34	0.1
Mmp9	0.1	0.3	0.4	0.1	0.1	7.8	0.7
Mpeg1	0.6	0.9	37.7	2.4	4.7	474.7	0.3
Ms4a6b	0.1	0.1	1.3	0.1	0.1	22.1	0.3
Ms4a6c	0.1	0.2	1.4	0.1	0.2	24.2	0.2
Ms4a6d	0.1	0.1	1.8	0.1	0.3	33.9	0.1
Ms4a7	0.1	0.2	1.6	0.1	0.4	26.2	0.1
Msh5	0.8	0.9	1.4	0.1	0.1	24.3	0.3
Msr1	0.1	0.1	0.2	0.1	0.1	2.1	0.1
Myadml2	0.1	0.3	0.4	0.3	0.2	5.9	0.1
Mybpc3	0.1	0.1	0.2	0.1	0.1	2.4	0.1
Myl2	0.1	0.1	0.2	0.1	0.2	4.7	0.1
Myo18b	0.1	0.1	1.1	0.2	0.1	11.5	0.1
Myo1f	0.1	0.2	2.3	0.1	0.4	48.3	0.1
Myo1g	0.1	0.1	0.4	0.1	0.1	15.6	0.1
Myo7a	0.2	0.1	0.3	0.1	0.1	9.1	0.1
Naip2	0.1	0.1	0.4	0.1	0.1	5.4	0.1
Ncf1	0.3	0.1	6.4	0.4	0.9	401.7	0.8
Ncf2	0.1	0.1	1.9	0.2	0.6	52.8	0.6
Ncf4	0.1	0.1	2	0.2	0.3	67.1	0.1
Nckap1l	0.2	0.4	12.9	0.8	2	240.5	0.1
Neurl3	0.1	0.1	1	0.1	0.1	40.2	3.2
Nfam1	0.1	0.1	2.4	0.1	0.3	73	1.7
Nfkbid	1.3	2.2	3.7	0.2	0.1	204.6	5.9
Nfkbie	1.4	1.1	5.1	4.1	1	74.5	1.7
Ngp	0.1	0.1	1	0.1	0.1	16	0.6
Niacr1	0.1	0.1	0.2	0.1	0.1	18.3	0.1
Nlrp1a	0.1	0.1	0.2	0.1	0.1	2.1	0.1
Nlrp3	0.1	0.1	3	0.1	0.1	65.6	0.1
Npl	9.4	1.6	9.9	1.9	1.6	185	9.8
Nuak2	0.6	0.4	0.7	0.1	0.1	22.4	1
Olfml3	0.5	0.5	26.3	1.8	3.6	608.9	1.2
Osm	0.2	0.1	3.7	0.1	0.2	209.9	0.1
P2rx1	0.1	0.1	0.8	0.1	0.2	23.8	0.9
P2ry13	0.2	0.2	19.5	0.7	1.9	266.5	0.1
P2ry6	0.1	0.1	2.7	0.1	0.3	128.6	0.1
Parvg	0.3	0.9	8.1	1.2	2	233.3	2.9
Pdcd1	0.1	0.1	0.1	0.1	0.1	2	0.1
Pf4	0.1	0.9	4.8	0.1	0.6	85.9	2
Phf15	0.4	1.6	1.5	0.4	0.3	28.4	1.8
Phyhd1	4.3	1.8	11.2	1.9	2.2	166.8	1.4
Pik3ap1	0.1	0.1	2.9	0.2	0.4	61.8	0.1
Pik3cd	0.2	4.1	2	0.2	0.4	44.3	1.3
Pik3r5	0.1	1.1	1.3	0.1	0.1	38.2	0.2
Pilra	0.1	0.1	0.3	0.1	0.1	4.1	0.1
Pla2g15	4.8	6.8	10.6	2.7	1.1	421.6	2.4
Plac8	0.1	0.2	0.6	0.1	0.3	7.1	0.6
Plau	0.8	0.4	4.8	4.8	2.9	213	0.8
Plcb2	0.1	0.1	1.1	0.1	0.1	20.3	0.1
Plcg2	0.8	0.2	3.1	4.2	1.9	56.6	0.7
Pld4	0.3	0.6	17.5	1	2.4	595.9	0.2
Prg2	0.1	0.1	0.1	0.1	0.1	2.9	0.1
Psd4	0.1	0.2	0.2	0.1	0.1	10.7	0.1
Ptafr	0.1	0.2	2.5	0.1	0.2	96.3	0.1
Ptk2b	0.1	2	2.3	0.2	1.7	27.7	0.3
Ptpn6	0.2	0.3	4.3	0.3	0.8	115	0.2
Pycard	0.3	0.5	1.2	0.4	0.4	40.5	1.3
Qprt	0.1	0.1	0.1	0.1	0.1	1.9	0.1
Rab20	0.6	0.1	5.1	1.5	0.1	85.3	0.9
Rab3il1	1.7	1.8	6.5	1.6	0.9	122.4	3.9
Rac2	0.1	0.3	3.3	0.3	0.7	76.9	0.2
Rapsn	0.1	0.1	0.1	0.1	0.1	3.7	0.1
Rasa4	0.1	4.2	1.6	0.1	0.2	47.6	1
Rasal3	0.1	0.1	3.1	0.1	0.4	85.1	0.1
Rbm47	0.1	0.1	0.3	0.1	0.1	6.4	0.1
Rcan1	9.6	21	28.7	12.8	13.6	679.4	16.2
Retnla	0.1	0.2	0.1	0.1	0.2	17	0.1
Rgs10	0.4	17.5	27.4	2.9	6.2	437.8	3
Rhoh	0.1	0.1	1.3	0.1	0.1	40.1	0.1
Rilpl2	9	9.8	15.9	7.9	4.7	166.6	8.4
Rnase10	0.4	0.1	0.3	0.1	0.1	4.8	0.1
Rps6ka1	0.4	2	8.4	2.5	7.2	199	12.1
Rrad	0.9	1.2	1.6	0.3	0.7	41.7	4
Rtn4rl1	0.1	1.7	2.1	0.1	0.4	38.7	0.7
Runx1	0.1	0.1	0.8	0.1	0.1	15	0.1
S100a8	0.2	0.1	1.7	0.4	0.2	35.7	3.4
S100a9	0.1	0.1	3.6	0.1	0.3	49.6	3.7
Sash3	0.1	0.1	1.7	0.1	0.2	61.3	0.1
Selplg	1	0.2	38	2.3	5.6	1413.2	2.1
Sfpi1	0.2	0.8	11.1	0.9	1.9	412.9	0.2
Siglec1	0.1	0.1	0.1	0.1	0.1	2.6	0.1
Siglec5	0.1	0.1	0.6	0.1	0.1	8.5	0.1
Siglece	0.1	0.1	1.3	0.1	0.3	35.2	0.1
Siglech	0.1	0.3	7.2	0.6	1.1	121.5	0.1
Sla	0.2	7.8	5.2	0.2	0.7	85.4	0.2
Slamf8	0.1	0.1	0.5	0.1	0.1	25.6	0.1
Slamf9	0.1	0.1	0.4	0.1	0.1	12.4	0.1
Slc11a1	0.1	0.1	2.2	0.1	0.4	65.5	0.1
Slc15a3	0.2	0.3	10.6	0.5	1.1	383	0.4
Slc17a9	0.1	0.2	0.2	0.1	0.1	2.3	0.1
Slc2a5	0.2	0.3	7.9	0.4	1	223	0.1
Slc37a2	1.2	0.8	2.3	0.2	0.2	47.7	0.1
Slc5a10	0.1	0.1	0.2	0.1	0.1	5.1	0.1
Slco4a1	0.1	0.3	0.3	0.1	0.1	11.6	0.5
Slfn2	0.1	0.1	0.4	0.1	0.2	64.2	0.4
Snx20	0.1	0.1	1.4	0.2	0.1	46	0.4
Sphk1	0.6	0.2	0.2	0.1	0.2	6.6	0.4
Spns3	0.1	0.1	0.2	0.1	0.1	4.3	0.1
Spp1	0.2	0.2	0.6	0.1	0.6	6.6	0.1
Susd3	0.1	1.6	3.9	0.3	0.8	104.7	0.1
Tagap	1.9	2	5.9	3	1	108.8	0.9
Tbxas1	0.1	0.2	3.7	0.3	0.7	116.9	0.1
Tcfec	0.1	0.1	0.2	0.1	0.1	2.3	0.1
Tcirg1	17	2.4	13.4	9.8	13	246.7	7
Tgfbi	0.4	0.5	2.2	1.4	2.1	24.6	0.8
Ticam2	0.1	0.1	0.3	0.1	0.1	7.3	0.1
Tifab	0.1	0.1	0.7	0.1	0.2	31	0.1
Timd4	0.1	0.1	0.1	0.1	0.1	1.2	0.1
Tlr1	0.2	0.1	0.4	0.1	0.1	6.8	0.1
Tlr2	0.2	0.1	3.3	0.2	0.1	156.8	1.1
Tlr7	0.1	0.1	7.1	0.2	0.3	72	0.1
Tlr9	0.1	0.1	2.6	0.1	0.2	81.4	0.1
Tmem106a	0.4	1.3	1.2	0.3	0.1	14.4	0.7
Tmem119	0.5	0.2	20.8	0.9	2.9	889.6	0.1
Tmem173	2.8	0.3	4.8	0.3	0.6	136.7	12.8
Tmem52	0.3	0.2	0.9	0.1	0.2	22.7	0.4
Tmem8c	0.1	0.2	0.4	0.8	0.2	11.6	0.1
Tnf	0.4	0.1	4.3	0.2	0.3	536.3	6.6
Tnfaip2	3.7	0.1	0.7	0.1	0.1	60.7	1.1
Tnfaip8l2	0.1	0.4	2.1	0.3	0.4	60.3	0.6
Tnfrsf11a	0.1	0.1	0.6	0.1	0.1	7.2	0.1
Tnfrsf17	0.1	0.1	0.7	0.1	0.1	14.6	0.1
Tnfrsf1b	0.1	0.1	1.6	0.1	0.1	89.8	5.5
Tnfsf14	0.1	0.1	0.1	0.1	0.1	1.7	0.1
Tnni2	0.1	0.1	0.3	0.1	0.1	10.7	0.1
Traf3ip3	0.1	0.1	0.4	0.1	0.1	6.9	0.1
Trem2	0.5	1.1	25.7	2	5.8	864	0.1
Treml2	0.1	0.1	0.1	0.1	0.1	1.1	0.1
Trim14	0.1	0.1	0.2	0.1	0.1	3.6	0.1
Tspan32	0.1	0.1	0.1	0.2	0.2	2.7	0.1
Ttc7	0.5	0.5	2.7	0.6	0.8	46.4	0.7
Tubb1	0.1	0.1	0.1	0.1	0.1	1.3	0.1
Tyrobp	1.2	2.4	60.7	6.8	16.9	1497.9	1.5
Ugt1a7c	0.1	0.1	1.3	0.1	0.3	24.1	0.1
Unc13d	0.1	0.2	0.2	0.1	0.1	7	0.2
Unc93b1	2	1	20.4	5.1	14.1	582.3	8.5
Vav1	0.1	0.2	4.5	0.2	0.5	116.9	0.1
Was	0.1	0.1	2.2	0.1	0.2	37.5	0.3
Wdfy4	0.1	0.1	0.8	0.1	0.1	15.6	0.1
Zc3h12a	0.7	0.1	3.8	0.2	0.4	86.4	2.3

### Sheet: Neurons
	Astrocytes	Neuron	Oligodendrocyte.Precursor.Cell	Newly.Formed.Oligodendrocyte	Myelinating.Oligodendrocytes	Microglia	Endothelial.Cells
1500016L03Rik	0.1	23.3	0.1	0.1	0.1	0.1	0.1
1600029O15Rik	0.1	1.2	0.1	0.1	0.1	0.1	0.1
2410137F16Rik	0.1	1.4	0.1	0.1	0.1	0.1	0.1
2610018G03Rik	0.2	3.4	0.2	0.1	0.1	0.3	0.1
2700090O03Rik	0.2	6.7	0.4	0.1	0.2	0.2	0.3
3110047P20Rik	0.1	4.4	0.4	0.1	0.1	0.1	0.1
5330417C22Rik	0.1	35	0.3	0.1	0.1	0.2	0.1
6430598A04Rik	1.5	35.4	1.8	0.5	1.2	1.3	0.2
A230073K19Rik	0.2	2.9	0.2	0.1	0.1	0.1	0.1
A930038C07Rik	1	143.8	0.9	0.1	0.1	0.1	10.5
Abcc8	0.1	5.5	0.1	0.1	0.2	0.2	0.1
Ablim3	0.1	19.7	1.4	0.3	0.3	0.4	1.7
Adcyap1	0.1	3.5	0.1	0.1	0.1	0.1	0.1
AI606473	0.1	1.3	0.1	0.1	0.1	0.1	0.1
Amy1	1.3	23.1	1.4	1.2	0.3	0.1	0.1
Ankrd35	0.1	6.2	0.1	0.1	0.1	0.1	0.1
Aox4	0.1	1.6	0.1	0.1	0.1	0.1	0.1
Barhl2	0.1	4.7	0.1	0.1	0.1	0.1	0.1
BC005764	3.8	67.4	1.3	1	1.7	2.8	0.8
Bcl11a	0.8	60.1	1.7	0.4	0.9	0.6	0.3
Bcl11b	0.1	6.7	0.5	0.1	0.1	0.1	0.1
Bhlhe22	0.2	24.6	1.1	0.3	0.5	0.4	0.2
Cacna2d2	2.2	89.9	2.7	0.6	0.1	0.1	0.1
Cacng2	0.1	7.9	0.4	0.1	0.4	0.4	0.1
Cdh7	0.1	2.6	0.2	0.2	0.1	0.1	0.1
Cdh8	0.1	6	0.2	0.1	0.2	0.1	0.1
Celf4	1.1	121.2	5.5	1.2	2.4	2.1	0.6
Celf6	0.1	34.5	0.5	0.1	0.3	0.2	0.1
Celsr3	0.3	20.7	1.9	0.7	0.3	0.2	0.1
Chat	0.1	2.1	0.1	0.1	0.1	0.1	0.1
Chodl	0.1	6.4	0.3	0.1	0.1	0.1	0.1
Chrm3	0.1	3.7	0.3	0.1	0.1	0.1	0.1
Clstn2	0.1	63.5	1.9	0.5	0.2	0.2	0.3
Cntn5	0.2	2.3	0.1	0.1	0.1	0.1	0.1
Cntnap3	0.1	1.2	0.1	0.1	0.1	0.1	0.1
Cntnap5a	0.1	1.6	0.1	0.1	0.1	0.1	0.1
Cntnap5c	0.1	1.2	0.1	0.1	0.1	0.1	0.1
Col25a1	0.1	5.3	0.1	0.1	0.1	0.1	0.1
Cpne5	0.1	7.6	0.4	0.1	0.4	0.3	0.1
Cpne7	0.1	24.2	1.6	0.3	0.3	0.8	0.2
Crabp1	0.1	19	0.1	0.1	0.1	0.2	0.2
Crh	0.1	4.6	0.2	0.1	0.2	0.1	0.1
Crhbp	0.3	7.6	0.1	0.1	0.2	0.2	0.1
Cyp4x1	0.1	2.4	0.1	0.1	0.1	0.1	0.1
D130043K22Rik	0.2	2.2	0.2	0.1	0.1	0.1	0.1
Dlx1	0.7	60.6	0.2	0.1	0.3	0.1	0.1
Dlx1as	0.2	24.2	0.3	0.1	0.2	0.1	0.1
Dlx2	0.6	31.4	0.2	0.4	0.7	0.1	0.1
Dlx5	0.1	16.1	0.1	0.1	0.1	0.1	0.1
Dlx6	0.1	7.3	0.1	0.1	0.1	0.1	0.1
Dlx6os1	0.1	21	0.1	0.1	0.1	0.1	0.1
Doc2b	0.1	3.3	0.3	0.1	0.2	0.1	0.1
Dpysl5	1	103.3	1.3	2.2	3.4	0.7	0.3
Drd2	0.1	5.8	0.2	0.1	0.2	0.1	0.1
Dync1i1	0.3	86.4	2.1	0.7	1.9	0.7	4.1
E330013P04Rik	0.3	5.8	0.2	0.2	0.1	0.1	0.1
Ebf2	0.1	1.9	0.1	0.1	0.1	0.1	0.1
Ebf3	0.1	53.6	0.2	0.1	0.1	1.4	0.2
Ecel1	0.2	33.5	0.5	0.1	0.1	0.1	0.2
Efna3	0.7	14.4	1.3	0.3	0.5	0.5	0.6
Elavl2	0.8	32.7	2.9	0.7	0.4	0.1	0.3
Eomes	0.1	3.1	0.1	0.1	0.1	0.1	0.1
Epha6	0.1	2.9	0.1	0.1	0.1	0.1	0.1
Epha7	0.6	7	0.7	0.2	0.1	0.1	0.5
Epha8	0.1	2.8	0.1	0.1	0.1	0.1	0.1
Fam123c	0.1	3.4	0.3	0.1	0.2	0.1	0.1
Fam131c	0.1	8.8	0.7	0.2	0.1	0.2	0.1
Fam150b	0.1	2	0.1	0.1	0.1	0.1	0.1
Fam159b	0.1	2.6	0.2	0.1	0.1	0.1	0.1
Fam183b	1	10.5	0.2	0.1	0.1	0.1	0.2
Fibcd1	0.1	8.6	0.6	0.1	0.1	0.1	0.1
Fibin	0.3	11.2	0.3	0.1	0.1	0.1	0.1
Gad2	1.8	20.6	0.4	0.1	0.2	0.1	0.2
Galntl6	0.1	4.6	0.3	0.1	0.1	0.1	0.1
Gcgr	0.1	2.3	0.1	0.1	0.1	0.2	0.1
Gdf5	0.3	26.1	0.1	0.1	0.1	0.1	0.1
Gjd2	0.1	3.2	0.3	0.1	0.1	0.1	0.1
Glra2	0.1	10.4	0.1	0.1	0.1	0.1	0.1
Gm14204	0.1	4.5	0.1	0.1	0.1	0.1	0.1
Gm16532	0.1	2.4	0.1	0.1	0.1	0.1	0.1
Gm514	0.1	6.3	0.1	0.2	0.1	0.1	0.1
Gm5741	0.1	1.3	0.1	0.1	0.1	0.1	0.1
Gpr12	0.1	5.4	0.3	0.1	0.1	0.1	0.1
Gpr22	0.1	3.2	0.2	0.1	0.1	0.1	0.1
Gpr83	0.1	5.8	0.2	0.1	0.1	0.1	0.1
Gprin3	0.1	2	0.1	0.1	0.1	0.1	0.1
Grem2	0.1	17.3	0.3	0.1	0.1	0.1	0.1
Grm2	0.2	37.2	0.7	0.1	0.5	0.6	0.1
Hcn1	0.1	2.6	0.2	0.1	0.1	0.1	0.1
Hcn4	0.1	17	0.4	0.1	0.1	0.1	0.1
Hs3st5	0.1	9.4	0.5	0.1	0.1	0.1	0.1
Hs6st3	0.2	11.6	0.7	0.3	0.2	0.1	0.1
Hspa12a	0.2	19.3	1.4	1.1	1.5	0.4	0.8
Htr1a	0.1	1.1	0.1	0.1	0.1	0.1	0.1
Htr1d	0.1	1.5	0.1	0.1	0.1	0.1	0.1
Htr2c	0.1	2	0.1	0.1	0.1	0.1	0.1
Htr3a	0.1	4.1	0.1	0.1	0.1	0.1	0.1
Htr7	0.1	2.6	0.2	0.1	0.2	0.1	0.1
Igfbpl1	0.4	32.6	0.2	0.1	0.2	0.1	0.1
Igsf9	0.2	12.5	1	0.2	0.1	0.6	0.1
Insm2	0.1	3.8	0.1	0.1	0.1	0.1	0.1
Iqsec3	0.1	13.2	1.2	0.2	1.3	1.2	0.1
Isl1	0.1	2.7	0.1	0.1	0.1	0.1	0.1
Islr2	0.4	138.1	1	0.3	1	0.6	1.7
Kcnc2	0.3	15.3	1.1	0.2	0.2	0.4	0.1
Kcnh7	0.2	12.1	0.3	0.1	0.1	0.1	0.1
Kcnip4	1.2	18	1.2	0.4	0.4	0.1	0.3
Kcnj5	0.1	11.6	0.1	0.1	0.1	0.1	0.1
Kcnk9	0.1	17.5	0.2	0.1	0.1	0.1	0.1
Kcns2	0.1	2.3	0.1	0.1	0.1	0.1	0.1
Kctd16	0.1	2.6	0.2	0.1	0.1	0.1	0.1
Kctd8	0.2	11.6	0.9	0.3	0.1	0.1	0.1
Klhl1	0.1	7.2	0.1	0.1	0.1	0.1	0.1
Krt73	0.1	1.1	0.1	0.1	0.1	0.1	0.1
L1cam	0.3	60.4	3.9	1.1	0.4	0.4	0.2
L3mbtl1	0.1	2.5	0.1	0.1	0.1	0.1	0.1
Lefty2	0.1	1.5	0.1	0.1	0.1	0.1	0.1
Lhfpl5	0.1	5.4	0.1	0.1	0.1	0.1	0.1
Lhx1	0.1	11.1	0.1	0.1	0.1	0.1	0.1
Lhx5	0.1	31.2	0.1	0.1	0.1	0.1	0.1
Lhx6	0.1	21.6	0.1	0.1	0.1	0.1	1.1
Lhx8	0.1	6.2	0.1	0.1	0.1	0.1	0.1
Lhx9	0.1	2.7	0.1	0.1	0.1	0.1	0.1
Lin28b	0.1	1.7	0.1	0.1	0.1	0.1	0.1
Lrrc26	0.1	2.3	0.1	0.1	0.1	0.1	0.1
Lrrc3b	0.1	4.2	0.1	0.1	0.1	0.1	0.1
Mab21l1	0.3	31.4	0.2	0.1	0.1	0.1	0.2
Magel2	0.1	13.2	0.1	0.1	0.1	0.1	0.1
2018-03-04	0.2	21.8	0.5	0.1	0.3	0.1	0.1
Meg3	3.4	397.2	18.1	4.5	2	12.5	0.9
Mirg	0.1	6.2	0.2	0.1	0.1	0.3	0.1
Mme	0.1	5.5	0.1	0.3	0.1	0.1	0.3
Mrap2	0.1	23.9	0.1	0.1	0.1	0.2	0.1
Ndrg4	5.8	287.5	22.7	5.6	11.2	8.7	2.4
Ndst4	0.1	4.6	0.1	0.2	0.2	0.1	0.1
Nell1	0.1	18.4	0.3	0.1	0.3	0.1	0.2
Neurod1	0.1	3.4	0.1	0.1	0.1	0.1	0.1
Nhlh1	0.1	2	0.1	0.1	0.1	0.1	0.1
Nhlh2	0.1	66.3	0.1	0.1	0.1	0.1	0.1
Nkx2-1	0.1	5.2	0.1	0.1	0.1	0.1	0.1
Nnmt	0.1	1.2	0.1	0.1	0.1	0.1	0.1
Nos1	0.1	19.1	0.1	0.1	0.1	0.1	0.2
Npas4	2	83.3	1.4	0.3	0.3	0.4	0.2
Nppc	0.8	30.2	0.7	0.4	1.1	0.1	0.1
Npy	0.7	646.5	13.2	1.9	3.2	1.9	2.1
Ntn5	0.2	6.8	0.1	0.1	0.1	0.2	0.1
Ntrk1	0.1	6.1	0.1	0.1	0.1	0.1	0.1
Nxph2	0.1	1.8	0.1	0.1	0.1	0.1	0.1
Nxph3	0.2	19.2	0.5	0.2	0.8	0.5	0.2
Nxph4	0.2	71.8	0.5	0.1	0.2	0.2	1.2
Oprd1	0.1	1.1	0.1	0.1	0.1	0.1	0.1
Oxtr	0.1	2.3	0.1	0.1	0.1	0.1	0.1
P2rx5	0.1	18.7	0.1	0.1	0.1	0.1	1.3
Palm3	0.1	2.5	0.2	0.2	0.1	0.1	0.1
Pcsk1	0.1	16.4	0.5	0.1	0.1	0.1	0.1
Pdcd1lg2	0.1	2.1	0.1	0.1	0.1	0.1	0.1
Penk	0.2	18.5	0.9	0.1	0.5	0.5	0.3
Pik3c2g	0.1	1.2	0.1	0.1	0.1	0.1	0.1
Plek2	0.1	4.7	0.1	0.1	0.1	0.1	0.1
Pnoc	0.1	17.7	0.3	0.1	0.2	0.1	0.1
Prlhr	0.1	2.3	0.1	0.1	0.1	0.1	0.1
Prokr2	0.1	2.9	0.1	0.1	0.1	0.1	0.1
Prtn3	0.1	2.7	0.2	0.1	0.1	0.1	0.1
Pth2r	0.1	1.2	0.1	0.1	0.1	0.1	0.1
Rassf6	0.1	1.1	0.1	0.1	0.1	0.1	0.1
Reln	1.2	849	0.4	0.1	0.2	0.1	0.6
Rgs8	0.1	6.1	0.3	0.1	0.3	0.3	0.1
Rhov	0.1	5.3	0.4	0.1	0.2	0.4	0.3
Rian	0.5	70.8	4.8	1.6	1.9	0.6	0.8
Rims3	1.2	22.4	2.2	0.5	0.5	0.7	0.1
Ripk4	0.1	13.3	0.1	0.1	0.1	0.1	0.1
Robo2	1.3	35.4	1.2	0.9	0.4	0.1	0.1
Rtbdn	0.1	3.2	0.3	0.1	0.1	0.1	0.1
Rxfp1	0.1	2.3	0.1	0.1	0.1	0.1	0.1
Samd3	0.1	3.8	0.1	0.1	0.1	0.1	0.1
Scrt2	0.1	4.2	0.2	0.2	0.2	0.3	0.1
Scube3	0.1	15.7	0.1	0.2	0.1	0.2	0.1
Slc10a4	0.1	15	0.2	0.1	0.1	0.1	0.1
Slc17a6	0.1	61.8	0.1	0.1	0.1	0.1	0.2
Slc17a8	0.1	3.5	0.1	0.1	0.1	0.1	0.1
Slc18a3	0.1	6.1	0.1	0.1	0.1	0.1	0.1
Slc32a1	0.2	49.4	1.1	0.1	0.9	0.5	0.4
Slc35f4	0.1	2.4	0.2	0.1	0.1	0.1	0.1
Slc38a4	0.1	2.5	0.2	0.1	0.1	0.1	0.1
Slc6a7	0.1	9.4	0.8	0.1	0.5	0.7	0.1
Snhg11	0.6	303.1	1.5	0.4	0.8	2.4	0.4
Sp8	0.2	14	0.1	0.1	0.1	0.1	0.1
Sp9	0.1	19.5	0.1	0.1	0.1	0.1	0.1
Srrm4	0.3	9.8	0.2	0.1	0.1	0.1	0.1
Sst	2.1	707.2	3.7	0.6	4.1	2.5	2.5
St8sia2	0.5	16.2	0.1	0.1	0.1	0.1	0.1
Stac	0.1	1.7	0.1	0.1	0.1	0.1	0.1
Stk32b	0.1	18.4	1.2	0.6	1.2	0.1	0.1
Stmn2	3.5	386.7	9.3	1.6	9.4	4.9	19.6
Synpr	0.5	41	1.1	1.8	2.3	0.2	0.7
Syt1	0.8	122.3	8.4	1.4	3.1	1	0.9
Syt4	2.9	81.4	5.3	2.3	0.6	0.3	0.5
Tac2	0.1	12.2	0.4	0.1	0.3	0.2	0.2
Tacr1	0.2	5.9	0.1	0.1	0.1	0.1	0.1
Tbr1	0.2	42.3	0.9	0.2	0.7	0.7	0.2
Tcp11	0.2	2.1	0.1	0.1	0.1	0.1	0.1
Tdrd6	0.1	1	0.1	0.1	0.1	0.1	0.1
Th	0.1	4.2	0.1	0.1	0.1	0.1	0.3
Tmem130	0.3	148	5.3	0.9	1.2	0.8	0.6
Tmem90a	0.1	35.9	0.3	0.1	0.4	0.4	0.1
Trank1	0.1	11.1	0.8	0.2	0.1	0.4	0.1
Trhde	0.1	2.5	0.2	0.1	0.1	0.1	0.1
Trim66	0.2	11.1	0.2	0.1	0.1	0.1	0.1
Trp73	0.2	73.2	0.1	0.1	0.1	0.1	0.1
Tubb3	2.1	333.8	13.7	5.6	16.9	5	4.1
Upp2	0.1	1.1	0.1	0.1	0.1	0.1	0.1
Vgf	2.5	67.9	2.8	0.4	2	1.5	0.7
Vmn2r1	0.7	13	0.2	0.1	0.1	0.1	0.1
Vstm2l	0.2	63.7	2	0.4	2.1	2.2	0.5
Vwc2l	0.1	1.2	0.1	0.1	0.1	0.1	0.1
Wscd2	0.1	6.5	0.6	0.1	0.3	0.3	0.1
Xkr7	0.1	3.4	0.1	0.1	0.1	0.1	0.1
Ybx2	0.2	3.6	0.3	0.1	0.1	0.2	0.1
Zic4	0.3	5.2	0.4	0.1	0.1	0.1	0.2

### Sheet: Astrocytes
	Astrocytes	Neuron	Oligodendrocyte.Precursor.Cell	Newly.Formed.Oligodendrocyte	Myelinating.Oligodendrocytes	Microglia	Endothelial.Cells
1500002O10Rik	2.1	0.1	0.1	0.1	0.1	0.1	0.2
2610034M16Rik	4	0.2	0.4	0.1	0.2	0.1	0.1
3930402G23Rik	1.5	0.1	0.1	0.1	0.1	0.1	0.1
4930579J09Rik	1.3	0.1	0.1	0.1	0.1	0.1	0.1
5033404E19Rik	1	0.1	0.1	0.1	0.1	0.1	0.1
5330437I02Rik	4.7	0.3	0.1	0.1	0.1	0.1	0.1
A2m	13.3	0.5	0.6	0.1	0.1	0.1	0.1
A930001A20Rik	1.3	0.1	0.1	0.1	0.1	0.1	0.1
Abcd2	22.6	1.4	2	0.2	0.4	1.9	0.4
AI464131	96.1	3.3	7.3	3.6	5.2	1	0.4
Aifm3	42.2	4.2	1.6	0.1	0.8	0.7	1.5
Aldh1l1	145.4	8	6.4	0.4	2.5	3	0.5
Aqp4	317.6	11.6	11.2	0.8	1.4	0.8	1.2
Aqp9	6	0.2	0.2	0.1	0.1	0.1	0.1
Atp13a4	76.3	1.5	5.9	0.8	0.3	0.2	0.1
Bmpr1b	29.9	0.9	1.3	0.1	0.2	0.1	0.1
Capn11	1	0.1	0.1	0.1	0.1	0.1	0.1
Cbs	91.4	3.7	4.7	0.5	1.8	2.1	0.2
Ccdc80	49.4	1.8	2.8	0.2	0.3	2.4	0.9
Ccrl1	16.2	0.6	0.5	0.1	0.2	0.1	0.2
Celsr1	5.3	0.5	0.1	0.1	0.1	0.1	0.1
Chrdl1	48.5	2	4.6	0.6	0.5	0.2	0.1
Cml5	1	0.1	0.1	0.1	0.1	0.1	0.1
Crb2	4.2	0.4	0.3	0.1	0.1	0.1	0.1
Cth	24.8	1.2	1.4	0.2	0.4	0.4	0.5
Cybrd1	14.8	1	0.6	0.1	0.1	0.1	0.1
Egfr	38.6	2.8	1.5	0.1	0.2	0.5	0.2
Elf5	1.7	0.1	0.1	0.1	0.1	0.1	0.1
Entpd2	80.5	5.1	5.5	0.5	1.3	1.4	0.7
Fgfr3	295.7	9.5	18.9	2	4.3	3.5	0.8
Fmo1	65.3	2.1	3.7	0.2	0.3	0.5	2.8
Fzd10	21.7	2	1.1	0.1	0.4	0.5	0.1
Gcnt4	9.7	0.3	0.5	0.1	0.1	0.1	0.1
Gdpd2	71.6	4.7	3.6	0.7	0.2	0.2	0.1
Gli1	16.3	0.8	0.2	0.1	0.1	0.1	0.1
Gli2	13.8	0.5	0.2	0.2	0.1	0.1	0.1
Gli3	15.5	0.4	0.5	0.1	0.1	0.1	0.3
Glis3	3.6	0.1	0.1	0.1	0.1	0.2	0.1
Gm17455	2	0.2	0.1	0.1	0.1	0.1	0.2
Gm266	10.4	0.7	1	0.1	0.5	0.4	0.2
Gm973	3.9	0.1	0.1	0.1	0.1	0.1	0.1
Greb1	2.1	0.2	0.2	0.1	0.1	0.1	0.1
Grhl1	22.9	0.9	0.7	1.5	0.4	0.6	0.2
Grm3	158.4	5.8	7.7	0.9	2.9	0.8	1.7
Hgf	28.3	0.7	0.7	0.1	0.1	0.1	0.1
Itga7	43.4	1.7	1.3	0.3	0.4	0.6	1.9
Itih3	68.6	2.1	2.8	0.5	1.6	0.6	0.2
Kcnn3	21.2	1.6	1.7	0.3	0.1	0.1	0.1
Klri1	3.7	0.1	0.3	0.1	0.1	0.1	0.1
Lgr6	19.5	0.8	0.4	0.1	0.1	0.1	0.3
LOC433374	1.7	0.1	0.1	0.1	0.1	0.1	0.1
Lrig1	129.1	8.6	7.8	3.7	3	0.7	11.8
Mamdc2	7.8	0.3	0.2	0.1	0.1	0.1	0.1
Mlc1	382.6	19.2	35.9	1.4	13.7	12.8	1.9
Msx2	1.2	0.1	0.1	0.1	0.1	0.1	0.1
Mtap7d3	1.1	0.1	0.1	0.1	0.1	0.1	0.1
Mylk2	1.4	0.1	0.1	0.1	0.1	0.1	0.1
Myom3	3.6	0.1	0.2	0.1	0.1	0.1	0.1
Nwd1	53.6	1.5	4.2	0.7	0.6	0.2	0.1
Otx1	20.1	1.5	1.1	0.1	0.1	0.1	0.1
P4ha3	14.5	1.1	0.3	0.1	0.1	0.1	0.1
Paqr6	22.3	1.2	0.6	0.2	0.7	0.2	0.1
Phkg1	27.9	0.8	1.4	0.4	0.6	0.7	0.2
Pla2g3	47.8	2.5	0.5	0.9	0.9	0.1	0.1
Plcd4	34	0.7	1.5	0.1	0.5	0.3	0.1
Ppp1r3c	104.7	2.8	3.5	0.4	1.8	0.9	0.5
Ptx3	21.3	1.8	0.1	0.1	0.1	0.1	0.1
Rdh5	10.8	0.6	0.9	0.5	0.6	0.8	0.9
Slc13a1	1.2	0.1	0.1	0.1	0.1	0.1	0.1
Slc14a1	53.2	1.8	2.6	0.5	0.2	0.8	0.1
Slc14a2	8.9	0.5	0.1	0.1	0.1	0.1	0.1
Slc25a34	13.5	0.4	0.6	0.1	0.3	0.5	0.5
Slc2a10	4.8	0.1	0.4	0.1	0.1	0.3	0.3
Slc30a10	64.7	3.9	1.4	0.1	0.2	0.1	1.3
Slc4a4	266.3	12.5	19.2	1.6	1.8	0.8	0.7
Slc6a11	563.9	35.3	29.4	7	8	4.6	1.1
Sorcs2	53.2	4.7	2.9	0.5	0.6	0.5	0.3
Sox9	93.2	8.3	5.5	1	0.3	0.3	3
Spata3	1.3	0.1	0.1	0.1	0.1	0.1	0.1
Sypl2	3.3	0.2	0.2	0.1	0.2	0.1	0.1
Tnc	118.2	10.4	0.3	0.1	0.1	0.2	0.7
Ttll8	3.7	0.1	0.1	0.1	0.1	0.1	0.1
Veph1	1.7	0.1	0.1	0.1	0.1	0.1	0.1
Vnn1	2.9	0.1	0.1	0.1	0.1	0.1	0.1
